# Hyper-Cryptic Radiation of a Tropical Montane Plant Lineage

**DOI:** 10.1101/2023.04.26.538369

**Authors:** Ingrid Olivares, Sergio Tusso, MarÍa JosÉ SanÍn, Michael Kessler, Kentaro K. Shimizu

**Author notes:** Corresponding author, e-mail address, postal address: Department of Evolutionary Biology and Environmental Studies, University of Zurich, Winterthurerstrasse 190, 8057 Zurich.

## Abstract

Species are seen as the fundamental unit of biotic diversity, and thus their delimitation is crucial for defining measures for diversity assessments and studying evolution. Differences between species have traditionally been associated with variation in morphology. And yet, the discovery of cryptic diversity suggests that the evolution of distinct lineages does not necessarily involve trait differences. Here, we analyze 1,684,987 variant sites and over 4000 genes for more than 400 samples to show how a tropical montane plant lineage (*Geonoma undata* species complex) is composed of numerous unrecognized genetic groups that are not morphologically distinct. We find that 11 to 14 clades do not correspond to the three currently recognized species. Most clades are genetically independent and geographic distance and topography are the most important factors determining this genetic divergence. This lineage does not match the model of an adaptive radiation, but instead, constitutes the first example of a hyper-cryptic plant radiation in tropical mountains.
