## Appendix C for "Hyper-Cryptic Radiation of a Tropical Montane Plant Lineage"

### Sheet: Sheet1
OUTGROUP
Aiphanes_hirsuta	A57b
Aiphanes_ulei	A46a
Ammandra_decasperma	out11
Calyptrogyne_panamensis	1193
Calypytrogyne_osensis	2564
Ceroxylon_alpinum	523B
Ceroxylon_ceriferum	8a
Cocos_nucifera	984
Chamaedorea_alleni	ch3
Licuala_distans	1017
Licuala_merguensis	1011
Pholidostachys_dactyloides	AC64
Pholidostachys_sanluiensis	AC70B
Phytelephas_aequatorialis	out7
Phytelephas_macrocarpa	out5
Ravenea_sambiranensis	out1
Socratea_exorrhiza	3125
Welfia_regia	AC72
Wettinia_maynensis	296B
Geonoma_macrostachys_var_macrostachys	TC117
Aiphanes_guianensis	1177
INGROUP
lehmannii	1184
undata	2442
undata	2535
orbignyana	2572
undata	2837
orbignyana	2862
lehmannii	AC21
lehmannii	AC46
undata	Chic_1
undata	Chic_4
undata	Chic_6
undata	Chic_7
undata	Chic_8
undata	FF10
undata	FF11
undata	FF6
undata	FF7
undata	FF8
undata	FF9
undata	FGM022_1
undata	FGM022_2
undata	FGM022_3A
undata	FGM022_4B
undata	FGM022_5
undata	FGM023_10A
undata	FGM023_10B
undata	FGM023_8B
undata	FGM023_8C
undata	FGM023_9
orbignyana	FGM024_1
orbignyana	FGM024_2
orbignyana	FGM024_3
orbignyana	FGM024_4
orbignyana	FGM024_5
undata	FGM03_A
undata	FGM03_B
undata	FGM03_C
undata	FGM03_D
undata	FGM03_E
undata	FGM04_A
undata	FGM04_B
undata	FGM04_C
undata	FGM04_D
undata	FGM04_E
undata	FGM05_A
undata	FGM05_B
undata	FGM05_C
undata	FGM05_D
undata	FGM05_E
orbignyana	G11a
undata	G7a
undata	G7c
undata	G7d
undata	G7e
undata	G8d
undata	G9a
undata	G9b
undata	G9c
undata	G9d
undata	HBAL8290
undata	HBAL8299
undata	HBAL8300
undata	HBAL8318
undata	HBAL8322
undata	IO026_C
undata	IO026_D
undata	IO026_E
undata	IO026_F
undata	IO026_G
undata	IO026_H2
undata	IO026_I
undata	IO026_Ibis
undata	IO026_J
undata	IO026_Jbis
undata	IO026_K
undata	IO026_Kbis
undata	IO026_L
undata	IO026_Lbis
undata	IO026_M
undata	IO026_Mbis
orbignyana	IO088_B
undata	IO089_A
orbignyana	IO090_A
orbignyana	IO112_A
undata	IO132_A
undata	IO133_A2
undata	IO133_B2
undata	IO133_C
undata	IO133_F
undata	IO133_G
undata	IO133_H
orbignyana	IO190_A
orbignyana	IO247_A
orbignyana	IO247_B
orbignyana	IO259_A
undata	IO260_A1
undata	IO260_A2
undata	IO277_A
undata	IO277_B
orbignyana	IO285_A
orbignyana	IO285_B
orbignyana	IO285_C
orbignyana	IO285_D
orbignyana	IO285_F
orbignyana	IO285_G
orbignyana	IO285_H
orbignyana	IO285_J
orbignyana	IO285_K
orbignyana	IO285_M
orbignyana	IO285_N
orbignyana	IO285_P
orbignyana	IO285_Q1
orbignyana	IO285_R
orbignyana	IO285_T
orbignyana	IO286_A
orbignyana	IO286_B
orbignyana	IO286_D
orbignyana	IO286_E
orbignyana	IO286_F
orbignyana	IO286_G
orbignyana	IO286_H
orbignyana	IO286_J
orbignyana	IO286_K
orbignyana	IO286_L
orbignyana	IO286_N
orbignyana	IO286_P
orbignyana	IO286_Q
orbignyana	IO286_R
orbignyana	IO286_T
orbignyana	IO287_A
orbignyana	IO287_B
orbignyana	IO287_C
orbignyana	IO287_D2
orbignyana	IO287_E
orbignyana	IO288_A
orbignyana	IO288_B
orbignyana	IO288_C
orbignyana	IO288_D
orbignyana	IO288_E
orbignyana	IO288_F
orbignyana	IO288_G
orbignyana	IO343_A
orbignyana	IO343_B
orbignyana	IO343_D
orbignyana	IO343_E
orbignyana	IO343_F
orbignyana	IO343_G
orbignyana	IO343_I
orbignyana	IO343_J
orbignyana	IO343_K
orbignyana	IO343_M
orbignyana	IO343_N
orbignyana	IO343_O
orbignyana	IO343_Q
orbignyana	IO343_R
orbignyana	IO343_S
undata	IO366_A
undata	IO366_B
undata	IO366_C
undata	IO366_D
undata	IO366_E
undata	IO366_F
undata	IO366_G
undata	IO366_H
undata	IO366_I
undata	IO366_J
undata	IO366_K
undata	IO366_L
undata	IO366_M
undata	IO366_N
undata	IO366_O
undata	IO438bis_A
undata	IO438bis_B
undata	IO438bis_C
undata	IO438bis_D
undata	IO438bis_E
undata	IO438bis_F
undata	IO438bis_G
undata	IO438bis_H
undata	IO438bis_I
undata	IO438bis_Ibis
undata	IO438bis_J
undata	IO438bis_K
undata	IO438bis_L
undata	IO438bis_M
undata	IO438bis_N
undata	IO438mirafl_A
undata	IO438mirafl_B
undata	IO438mirafl_C
undata	IO438mirafl_D
undata	IO438mirafl_Dbis
undata	IO438mirafl_E
undata	IO438mirafl_Ebis
undata	IO438mirafl_F
undata	IO438mirafl_G
undata	IO438mirafl_H
undata	IO438mirafl_I
undata	IO438mirafl_J
undata	IO438mirafl_K
orbignyana	IO473_A
orbignyana	IO473_B2
orbignyana	IO473_C3
orbignyana	IO473_D2
orbignyana	IO473_E
orbignyana	IO473_G
undata	IO511_A
undata	IO511_C
undata	IO511_D
undata	IO511_E
undata	IO511_G
undata	IO511_H
undata	IO511_I
undata	IO511_K
undata	IO511_L
undata	IO511_M2
undata	IO511_O2
undata	IO511_Q2
undata	IO511_R2
undata	IO511_S2
undata	IO513_A
undata	IO513_C
undata	IO513_D
undata	IO513_F
undata	IO513_H
undata	IO513_I
undata	IO513_J
undata	IO513_L
undata	IO513_M
undata	IO513_N
undata	IO513_O
undata	IO513_P
undata	IO513_Q
undata	IO513_S
undata	IO513_T
orbignyana	IO515_A
orbignyana	IO515_B
orbignyana	IO515_C
orbignyana	IO515_D
orbignyana	IO515_E
orbignyana	IO515_Ebis
orbignyana	IO515_F
orbignyana	IO515_G
orbignyana	IO515_H
orbignyana	IO515_I
orbignyana	IO515_J
orbignyana	IO515_K
orbignyana	IO515_L
orbignyana	IO515_M
undata	IO539_A
undata	IO539_B
undata	IO539_C
undata	IO539_D
undata	IO539_E
undata	IO539_F
undata	IO539_G
undata	IO539_H
undata	IO539_I
undata	IO539_J
undata	IO539_K
undata	IO539_L
undata	IO539_M
undata	IO539_N
undata	IO539_O
undata	IOSN_B
undata	IOSN_C
undata	IOSN_D
undata	IOSN_E
undata	JRO366
undata	JRO373
undata	JRO452
undata	JRO453
undata	JRO488
undata	JRO490
undata	LS003_A
undata	LS003_B
undata	LS003_C
undata	LS003_D
undata	LS003_E
undata	LS003_G
undata	LS003_I
undata	LS003_K
undata	LS003_L
undata	LS003_M
undata	LS003_N
undata	LS003_Q
undata	LS003_R
undata	LS003_S
undata	LS003_T
undata	LS119_A
undata	LS119_B
undata	LS119_C
undata	LS119_D
undata	LS119_Dbis
undata	LS119_E
undata	LS119_F
undata	LS119_G
undata	LS119_H
undata	LS119_I
undata	LS120_A
undata	LS120_B
undata	LS120_C
undata	LS120_D
undata	LS120_E
undata	LS120_F
undata	LS120_G
undata	LS120_H
undata	LS120_I
undata	LS120_J
undata	LS120_K
undata	LS120_L
undata	MJ001_B
undata	MJ001_C
undata	MJ002_A
undata	MK14740_A
undata	MK14740_B
undata	MK14740_C
undata	MK14740_D
undata	MK14740_E
undata	MK14778_A
undata	MK14778_B
undata	MK14778_C
undata	MK14778_D
undata	MK14778_E
undata	MK14781_A
undata	MK14781_B
undata	MK14781_C
undata	MK14781_D
undata	MK14781_E
orbignyana	MK14876_A
orbignyana	MK14876_B
orbignyana	MK14876_C
orbignyana	MK14876_D
orbignyana	MK14876_E
undata	MK14877_A
undata	MK14877_B
undata	MK14877_C
undata	MK14877_D
undata	MK14877_E
orbignyana	MK686_A
orbignyana	MK686_B
orbignyana	MK686_C
orbignyana	MK686_D
orbignyana	MK686_E
orbignyana	MK686_F
orbignyana	MK686_G
orbignyana	MK686_H
orbignyana	MK686_H2
orbignyana	MK686_I
orbignyana	MK686_J
orbignyana	MK686_N
orbignyana	MK686_O
orbignyana	MK686_P
orbignyana	MK686_Q
orbignyana	MK686_R
orbignyana	MK686_T
undata	MK694_A
undata	MK694_B
undata	MK694_C
undata	MK694_D
undata	MK694_E
undata	MK694_F
undata	MK694_G
undata	MK694_H
undata	MK694_I
undata	MK694_J
undata	MK694_K
undata	MK694_M
undata	MK891_A
undata	MK891_B
undata	MK891_C
undata	MK891_D
undata	MK891_E
undata	OL032_A
orbignyana	OL072_R
orbignyana	OL074_A
orbignyana	OL074_B
orbignyana	OL074_D
orbignyana	OL074_E
orbignyana	OL074_F
orbignyana	OL074_G
orbignyana	OL074_H
orbignyana	OL074_J
orbignyana	OL074_K
orbignyana	OL074_L
orbignyana	OL074_N
orbignyana	OL074_O
orbignyana	OL074_P
orbignyana	OL074_Q
orbignyana	OL074_T
orbignyana	OL077_A
orbignyana	OL077_B
orbignyana	OL077_D
orbignyana	OL077_F
orbignyana	OL077_G
orbignyana	OL077_H
orbignyana	OL077_I
orbignyana	OL077_J
orbignyana	OL077_L
orbignyana	OL077_N
orbignyana	OL077_O
orbignyana	OL077_P
orbignyana	OL077_Q
orbignyana	OL077_T
orbignyana	OL087_B
undata	Quind_1A
undata	Quind_1B
undata	Quind_1C
undata	Quind_1D
undata	Quind_2_1
undata	Quind_2_2
undata	Quind_2_3
undata	Quind_2_4
undata	Quind_3_1
undata	Quind_3_2
undata	Quind_3_3
undata	RBernal_4754
orbignyana	Rbernal_4743
orbignyana	Rbernal_4753
undata	Rbernal_4814
